# SIMOFF: Discovering the metabolic objective of the cell

**DOI:** 10.64898/2026.06.18.733185

**Authors:** Rachel Gaffney, Magnus Rattray, Jean-Marc Schwartz, Kate Meeson

## Abstract

There are huge variations in metabolic complexity between the different kingdoms of life. Whilst it has been shown that some simple, unicellular organisms such as *E. coli* direct their energetic resources towards maximising proliferation, the metabolic goals of more complex organisms are unclear. This is an especially important topic for engineered organisms, such as Chinese Hamster Ovary (CHO) cells, that have been modified to produce therapeutically relevant compounds. This metabolic goal is reflected in the objective function of a constraint-based model (CBM) and has a direct impact on the metabolic flux distribution that is predicted using Flux Balance Analysis (FBA). However, there is no broadly applicable approach to infer this objective function from experimental data, to ensure CBMs represent real growth conditions. Here, we developed SIMOFF (SIMulated annealing Objective Function Finder) to infer the most appropriate objective function from minimal experimental flux data. Our applications of SIMOFF to *S. cerevisiae* demonstrated that the most suitable objective function is dependent on key metabolic phenotypes, even when the same organism and conditions are being modelled. Furthermore, we demonstrated the translatability of SIMOFF through application to CHO cells, where we showed that a SIMOFF-inferred objective function improved the accuracy of gene essentiality simulations, resulting in more reliable experimental target predictions.
