## Supplementary file 2 for "SIMOFF: Discovering the metabolic objective of the cell"

### Sheet: Notes for use
Tab	Description
FBA output	Dataframe. Output from Python notebook containing SIMOFF script. SIMOFF was run on the exponential CHO model and gene deletion simulation run using COBRA. Target was included in 'FBA output' if its deletion gave sub-optimal biomass synthesis rate and increased IgG productivity. Model IDs converted to gene names using Ensembl BioMart. Two genes (100755018 and 100755252) did not have gene names. Su…
Biomass synthesis	Contains subset of FBA output, where the genes encoded enzymes involved in 'Biomass synthesis' subsystem.
Glycerophospholipid	Contains subset of FBA output, where the genes encoded enzymes involved in 'Glycerophospholipid, sphingolipid and inositol metabolism' subsystem.
Nucleotide	Contains subset of FBA output, where the genes encoded enzymes involved in 'Nucleotide metabolism' subsystem.
Bile, ecosanoid	Contains subset of FBA output, where the genes encoded enzymes involved in 'Bile, eicosanoid and steroid metabolism' subsystem.

### Sheet: FBA output
gene	WikiGene name	WikiGene description	growth	igg	grRatio	iggRatio	objective	reactions	subsystems
100766178	Aars1	alanyl-tRNA synthetase 1	4.61361e-20	7.74186e-05	2.29269e-17	1.23448	{<Reaction ICproduct_TRANSLATION_protein at 0x191a6d95810>: 0.9452826634320092, <Reaction biomass_cho_prod at 0x191a7f50190>: 0.0547173365679908}	['Alanyl-tRNA synthetase']	['Biomass synthesis']
100757875	Agpat5	1-acylglycerol-3-phosphate O-acyltransferase 5	2.79168e-19	7.74186e-05	1.3873e-16	1.23448	{<Reaction ICproduct_TRANSLATION_protein at 0x191a6d95810>: 0.9452826634320092, <Reaction biomass_cho_prod at 0x191a7f50190>: 0.0547173365679908}	['1-acylglycerol-3-phosphate O-acyltransferase 1', '1-acylglycerol-3-phosphate O-acyltransferase 1']	['Glycerophospholipid, sphingolipid and inositol metabolism', 'Glycerophospholipid, sphingolipid and inositol metabolism']
100750801	Cdipt	CDP-diacylglycerol--inositol 3-phosphatidyltransferase	1.33074e-19	7.74186e-05	6.61297e-17	1.23448	{<Reaction ICproduct_TRANSLATION_protein at 0x191a6d95810>: 0.9452826634320092, <Reaction biomass_cho_prod at 0x191a7f50190>: 0.0547173365679908}	['phosphatidylinositol synthase (Homo sapiens)']	['Glycerophospholipid, sphingolipid and inositol metabolism']
100773070	Cept1	choline/ethanolamine phosphotransferase 1	1.84886e-19	7.74186e-05	9.18773e-17	1.23448	{<Reaction ICproduct_TRANSLATION_protein at 0x191a6d95810>: 0.9452826634320092, <Reaction biomass_cho_prod at 0x191a7f50190>: 0.0547173365679908}	['ethanolamine phosphotransferase', 'choline phosphotransferase', 'alkyl acylglycerol phosphocholine transferase', 'alkyl acylglycerol phosphoethanolamine transferase']	['Glycerophospholipid, sphingolipid and inositol metabolism', 'Glycerophospholipid, sphingolipid and inositol metabolism', 'Glycerophospholipid, sphingolipid and inositol metabolism', 'Glycerophospholipid, sphingolipid and inositol metabolism']
100765986	Cers2	ceramide synthase 2	1.25667e-19	7.74186e-05	6.2449e-17	1.23448	{<Reaction ICproduct_TRANSLATION_protein at 0x191a6d95810>: 0.9452826634320092, <Reaction biomass_cho_prod at 0x191a7f50190>: 0.0547173365679908}	['dihydrosphingosine N-acyltransferase']	['Glycerophospholipid, sphingolipid and inositol metabolism']
100755985	Dgat1	diacylglycerol O-acyltransferase 1	1.60496e-19	7.74186e-05	7.9757e-17	1.23448	{<Reaction ICproduct_TRANSLATION_protein at 0x191a6d95810>: 0.9452826634320092, <Reaction biomass_cho_prod at 0x191a7f50190>: 0.0547173365679908}	['Lecithin retinol acyltransferase (11-cis)', 'Lecithin retinol acyltransferase (9-cis)', 'diacylglycerol acyltransferase']	['Vitamin and cofactor metabolism', 'Vitamin and cofactor metabolism', 'Glycerophospholipid, sphingolipid and inositol metabolism']
100756632	Dhodh	dihydroorotate dehydrogenase (quinone)	2.20545e-19	7.74186e-05	1.09598e-16	1.23448	{<Reaction ICproduct_TRANSLATION_protein at 0x191a6d95810>: 0.9452826634320092, <Reaction biomass_cho_prod at 0x191a7f50190>: 0.0547173365679908}	['dihydoorotic acid dehydrogenase (quinone10)']	['Nucelotide metabolism']
100753319	Eif3i	eukaryotic translation initiation factor 3 subunit I	2.29462e-33	7.74186e-05	1.14029e-30	1.23448	{<Reaction ICproduct_TRANSLATION_protein at 0x191a6d95810>: 0.9452826634320092, <Reaction biomass_cho_prod at 0x191a7f50190>: 0.0547173365679908}	['Protein synthesis', 'Protein synthesis']	['Biomass synthesis', 'Biomass synthesis']
100763673	Farsa	phenylalanyl-tRNA synthetase subunit alpha	4.92782e-19	7.74186e-05	2.44884e-16	1.23448	{<Reaction ICproduct_TRANSLATION_protein at 0x191a6d95810>: 0.9452826634320092, <Reaction biomass_cho_prod at 0x191a7f50190>: 0.0547173365679908}	['Phenylalanyl-tRNA synthetase']	['Biomass synthesis']
100754883	Fdps	farnesyl diphosphate synthase	2.98143e-19	7.74186e-05	1.48159e-16	1.23448	{<Reaction ICproduct_TRANSLATION_protein at 0x191a6d95810>: 0.9452826634320092, <Reaction biomass_cho_prod at 0x191a7f50190>: 0.0547173365679908}	['geranyltranstransferase', 'dimethylallyltranstransferase']	['Bile, eicosanoid and steroid metabolism', 'Bile, eicosanoid and steroid metabolism']
100752366	Idi1	isopentenyl-diphosphate delta isomerase 1	2.95981e-19	7.74186e-05	1.47085e-16	1.23448	{<Reaction ICproduct_TRANSLATION_protein at 0x191a6d95810>: 0.9452826634320092, <Reaction biomass_cho_prod at 0x191a7f50190>: 0.0547173365679908}	['isopentenyl-diphosphate D-isomerase', 'isopentenyl-diphosphate D-isomerase']	['Bile, eicosanoid and steroid metabolism', 'Bile, eicosanoid and steroid metabolism']
100760520	Impa1	inositol monophosphatase 1	1.84418e-18	7.74186e-05	9.16448e-16	1.23448	{<Reaction ICproduct_TRANSLATION_protein at 0x191a6d95810>: 0.9452826634320092, <Reaction biomass_cho_prod at 0x191a7f50190>: 0.0547173365679908}	['myo-inositol 1-phosphatase', 'myo-inositol 3-phosphatase', 'myo-inositol 4-phosphatase']	['Glycerophospholipid, sphingolipid and inositol metabolism', 'Glycerophospholipid, sphingolipid and inositol metabolism', 'Glycerophospholipid, sphingolipid and inositol metabolism']
100760550	Impdh1	inosine monophosphate dehydrogenase 1	1.14273e-15	7.74186e-05	5.67871e-13	1.23448	{<Reaction ICproduct_TRANSLATION_protein at 0x191a6d95810>: 0.9452826634320092, <Reaction biomass_cho_prod at 0x191a7f50190>: 0.0547173365679908}	['IMP dehydrogenase']	['Nucelotide metabolism']
100766627	Kars1	lysyl-tRNA synthetase 1	2.53077e-19	7.74186e-05	1.25764e-16	1.23448	{<Reaction ICproduct_TRANSLATION_protein at 0x191a6d95810>: 0.9452826634320092, <Reaction biomass_cho_prod at 0x191a7f50190>: 0.0547173365679908}	['Lysyl-tRNA synthetase']	['Biomass synthesis']
100764360	Lars1	leucyl-tRNA synthetase 1	6.81871e-19	7.74186e-05	3.38849e-16	1.23448	{<Reaction ICproduct_TRANSLATION_protein at 0x191a6d95810>: 0.9452826634320092, <Reaction biomass_cho_prod at 0x191a7f50190>: 0.0547173365679908}	['Leucyl-tRNA synthetase']	['Biomass synthesis']
100764751	Nars1	asparaginyl-tRNA synthetase 1	3.49431e-19	7.74186e-05	1.73646e-16	1.23448	{<Reaction ICproduct_TRANSLATION_protein at 0x191a6d95810>: 0.9452826634320092, <Reaction biomass_cho_prod at 0x191a7f50190>: 0.0547173365679908}	['Asparaginyl-tRNA synthetase']	['Biomass synthesis']
100764429	Nsdhl	NAD(P) dependent steroid dehydrogenase-like	3.2329e-19	7.74186e-05	1.60656e-16	1.23448	{<Reaction ICproduct_TRANSLATION_protein at 0x191a6d95810>: 0.9452826634320092, <Reaction biomass_cho_prod at 0x191a7f50190>: 0.0547173365679908}	['C-4 methyl sterol oxidase', 'C-3 sterol dehydrogenase (4-methylzymosterol)', 'C-3 sterol dehydrogenase (4-methylzymosterol)', 'C-4 methyl sterol oxidase']	['Bile, eicosanoid and steroid metabolism', 'Bile, eicosanoid and steroid metabolism', 'Bile, eicosanoid and steroid metabolism', 'Bile, eicosanoid and steroid metabolism']
100759992	Pmvk	phosphomevalonate kinase	5.30693e-18	7.74186e-05	2.63723e-15	1.23448	{<Reaction ICproduct_TRANSLATION_protein at 0x191a6d95810>: 0.9452826634320092, <Reaction biomass_cho_prod at 0x191a7f50190>: 0.0547173365679908}	['phosphomevalonate kinase', 'phosphomevalonate kinase, cytosol']	['Bile, eicosanoid and steroid metabolism', 'Bile, eicosanoid and steroid metabolism']
100765635	Prorsd1	prolyl-tRNA synthetase associated domain-containing protein 1	2.63449e-19	7.74186e-05	1.30919e-16	1.23448	{<Reaction ICproduct_TRANSLATION_protein at 0x191a6d95810>: 0.9452826634320092, <Reaction biomass_cho_prod at 0x191a7f50190>: 0.0547173365679908}	['Prolyl-tRNA synthetase']	['Biomass synthesis']
100759532	Prps1	phosphoribosyl pyrophosphate synthetase 1	3.82288e-16	7.74186e-05	1.89975e-13	1.23448	{<Reaction ICproduct_TRANSLATION_protein at 0x191a6d95810>: 0.9452826634320092, <Reaction biomass_cho_prod at 0x191a7f50190>: 0.0547173365679908}	['phosphoribosylpyrophosphate synthetase']	['Central carbon and energy metabolism']
100759137	Prps1l1	ribose-phosphate pyrophosphokinase 1	3.82288e-16	7.74186e-05	1.89975e-13	1.23448	{<Reaction ICproduct_TRANSLATION_protein at 0x191a6d95810>: 0.9452826634320092, <Reaction biomass_cho_prod at 0x191a7f50190>: 0.0547173365679908}	['phosphoribosylpyrophosphate synthetase']	['Central carbon and energy metabolism']
100767893	Prps2	phosphoribosyl pyrophosphate synthetase 2	3.26925e-16	7.74186e-05	1.62462e-13	1.23448	{<Reaction ICproduct_TRANSLATION_protein at 0x191a6d95810>: 0.9452826634320092, <Reaction biomass_cho_prod at 0x191a7f50190>: 0.0547173365679908}	['phosphoribosylpyrophosphate synthetase']	['Central carbon and energy metabolism']
100763536	Qars1	glutaminyl-tRNA synthetase 1	3.97178e-19	7.74186e-05	1.97374e-16	1.23448	{<Reaction ICproduct_TRANSLATION_protein at 0x191a6d95810>: 0.9452826634320092, <Reaction biomass_cho_prod at 0x191a7f50190>: 0.0547173365679908}	['Glutaminyl-tRNA synthetase']	['Biomass synthesis']
100767723	Rars1	arginyl-tRNA synthetase 1	2.1207e-19	7.74186e-05	1.05386e-16	1.23448	{<Reaction ICproduct_TRANSLATION_protein at 0x191a6d95810>: 0.9452826634320092, <Reaction biomass_cho_prod at 0x191a7f50190>: 0.0547173365679908}	['Arginyl-tRNA synthetase']	['Biomass synthesis']
100761591	Rrm1	ribonucleotide reductase catalytic subunit M1	2.81099e-18	7.74186e-05	1.39689e-15	1.23448	{<Reaction ICproduct_TRANSLATION_protein at 0x191a6d95810>: 0.9452826634320092, <Reaction biomass_cho_prod at 0x191a7f50190>: 0.0547173365679908}	['ribonucleoside-diphosphate reductase (ADP)', 'ribonucleoside-diphosphate reductase (UDP)', 'ribonucleoside-diphosphate reductase (GDP)', 'ribonucleoside-diphosphate reductase (CDP)']	['Nucelotide metabolism', 'Nucelotide metabolism', 'Nucelotide metabolism', 'Nucelotide metabolism']
100752542	Rrm2	ribonucleotide reductase regulatory subunit M2	2.81099e-18	7.74186e-05	1.39689e-15	1.23448	{<Reaction ICproduct_TRANSLATION_protein at 0x191a6d95810>: 0.9452826634320092, <Reaction biomass_cho_prod at 0x191a7f50190>: 0.0547173365679908}	['ribonucleoside-diphosphate reductase (ADP)', 'ribonucleoside-diphosphate reductase (UDP)', 'ribonucleoside-diphosphate reductase (GDP)', 'ribonucleoside-diphosphate reductase (CDP)']	['Nucelotide metabolism', 'Nucelotide metabolism', 'Nucelotide metabolism', 'Nucelotide metabolism']
100689195	Sars1	seryl-tRNA synthetase 1	4.54749e-19	7.74186e-05	2.25983e-16	1.23448	{<Reaction ICproduct_TRANSLATION_protein at 0x191a6d95810>: 0.9452826634320092, <Reaction biomass_cho_prod at 0x191a7f50190>: 0.0547173365679908}	['Seryl-tRNA synthetase']	['Biomass synthesis']
100772235	Tars3	threonyl-tRNA synthetase 3	1.523e-19	7.74186e-05	7.5684e-17	1.23448	{<Reaction ICproduct_TRANSLATION_protein at 0x191a6d95810>: 0.9452826634320092, <Reaction biomass_cho_prod at 0x191a7f50190>: 0.0547173365679908}	['Threonyl-tRNA synthetase, mitochondrial', 'Threonyl-tRNA synthetase']	['Biomass synthesis', 'Biomass synthesis']
100771594	Txnrd1	thioredoxin reductase 1	3.64592e-16	7.74186e-05	1.8118e-13	1.23448	{<Reaction ICproduct_TRANSLATION_protein at 0x191a6d95810>: 0.9452826634320092, <Reaction biomass_cho_prod at 0x191a7f50190>: 0.0547173365679908}	['NADPH:CoA-glutathione oxidoreductase', 'thioredoxin reductase (NADPH)']	['Amino acid metabolism', 'Nucelotide metabolism']
100756786	Umps	uridine monophosphate synthetase	3.41708e-19	7.74186e-05	1.69809e-16	1.23448	{<Reaction ICproduct_TRANSLATION_protein at 0x191a6d95810>: 0.9452826634320092, <Reaction biomass_cho_prod at 0x191a7f50190>: 0.0547173365679908}	["orotidine-5'-phosphate decarboxylase", 'orotate phosphoribosyltransferase']	['Nucelotide metabolism', 'Nucelotide metabolism']
100769994	Vars1	valyl-tRNA synthetase 1	6.94176e-19	7.74186e-05	3.44964e-16	1.23448	{<Reaction ICproduct_TRANSLATION_protein at 0x191a6d95810>: 0.9452826634320092, <Reaction biomass_cho_prod at 0x191a7f50190>: 0.0547173365679908}	['Valyl-tRNA synthetase']	['Biomass synthesis']
100755018			1.89853e-19	7.74186e-05	9.43457e-17	1.23448	{<Reaction ICproduct_TRANSLATION_protein at 0x191a6d95810>: 0.9452826634320092, <Reaction biomass_cho_prod at 0x191a7f50190>: 0.0547173365679908}	['Choline kinase', 'Ethanolamine kinase']	['Glycerophospholipid, sphingolipid and inositol metabolism', 'Glycerophospholipid, sphingolipid and inositol metabolism']
100755252			4.88762e-31	7.74186e-05	2.42886e-28	1.23448	{<Reaction ICproduct_TRANSLATION_protein at 0x191a6d95810>: 0.9452826634320092, <Reaction biomass_cho_prod at 0x191a7f50190>: 0.0547173365679908}	['dTMP kinase', 'nucleoside-diphosphatase (dUDP)', 'dTMP kinase in mitochondria', 'uridylate kinase (dUMP)']	['Nucelotide metabolism', 'Nucelotide metabolism', 'Nucelotide metabolism', 'Nucelotide metabolism']

### Sheet: Biomass synthesis
WikiGene name	WikiGene description	growth	igg	grRatio	iggRatio
Tars3	threonyl-tRNA synthetase 3	1.523e-19	7.74186e-05	7.5684e-17	1.23448
Sars1	seryl-tRNA synthetase 1	4.54749e-19	7.74186e-05	2.25983e-16	1.23448
Qars1	glutaminyl-tRNA synthetase 1	3.97178e-19	7.74186e-05	1.97374e-16	1.23448
Farsa	phenylalanyl-tRNA synthetase subunit alpha	4.92782e-19	7.74186e-05	2.44884e-16	1.23448
Lars1	leucyl-tRNA synthetase 1	6.81871e-19	7.74186e-05	3.38849e-16	1.23448
Nars1	asparaginyl-tRNA synthetase 1	3.49431e-19	7.74186e-05	1.73646e-16	1.23448
Prorsd1	prolyl-tRNA synthetase associated domain-containing protein 1	2.63449e-19	7.74186e-05	1.30919e-16	1.23448
Aars1	alanyl-tRNA synthetase 1	4.61361e-20	7.74186e-05	2.29269e-17	1.23448
Kars1	lysyl-tRNA synthetase 1	2.53077e-19	7.74186e-05	1.25764e-16	1.23448
Rars1	arginyl-tRNA synthetase 1	2.1207e-19	7.74186e-05	1.05386e-16	1.23448
Vars1	valyl-tRNA synthetase 1	6.94176e-19	7.74186e-05	3.44964e-16	1.23448
Eif3i	eukaryotic translation initiation factor 3 subunit I	2.29462e-33	7.74186e-05	1.14029e-30	1.23448

### Sheet: Glycerophospholipid
WikiGene name	WikiGene description	growth	igg	grRatio	iggRatio
Cept1	choline/ethanolamine phosphotransferase 1	1.84886e-19	7.74186e-05	9.18773e-17	1.23448
Impa1	inositol monophosphatase 1	1.84418e-18	7.74186e-05	9.16448e-16	1.23448
Agpat5	1-acylglycerol-3-phosphate O-acyltransferase 5	2.79168e-19	7.74186e-05	1.3873e-16	1.23448
Cdipt	CDP-diacylglycerol--inositol 3-phosphatidyltransferase	1.33074e-19	7.74186e-05	6.61297e-17	1.23448
Cers2	ceramide synthase 2	1.25667e-19	7.74186e-05	6.2449e-17	1.23448
Dgat1	diacylglycerol O-acyltransferase 1	1.60496e-19	7.74186e-05	7.9757e-17	1.23448

### Sheet: Nucleotide
WikiGene name	WikiGene description	growth	igg	grRatio	iggRatio
Rrm2	ribonucleotide reductase regulatory subunit M2	2.81099e-18	7.74186e-05	1.39689e-15	1.23448
Rrm1	ribonucleotide reductase catalytic subunit M1	2.81099e-18	7.74186e-05	1.39689e-15	1.23448
Umps	uridine monophosphate synthetase	3.41708e-19	7.74186e-05	1.69809e-16	1.23448
Dhodh	dihydroorotate dehydrogenase (quinone)	2.20545e-19	7.74186e-05	1.09598e-16	1.23448
Impdh1	inosine monophosphate dehydrogenase 1	1.14273e-15	7.74186e-05	5.67871e-13	1.23448
Txnrd1	thioredoxin reductase 1	3.64592e-16	7.74186e-05	1.8118e-13	1.23448

### Sheet: Bile, ecosanoid
WikiGene name	WikiGene description	growth	igg	grRatio	iggRatio
Nsdhl	NAD(P) dependent steroid dehydrogenase-like	3.2329e-19	7.74186e-05	1.60656e-16	1.23448
Idi1	isopentenyl-diphosphate delta isomerase 1	2.95981e-19	7.74186e-05	1.47085e-16	1.23448
Fdps	farnesyl diphosphate synthase	2.98143e-19	7.74186e-05	1.48159e-16	1.23448
Pmvk	phosphomevalonate kinase	5.30693e-18	7.74186e-05	2.63723e-15	1.23448
